# Regulation of retinal amacrine cell generation by miR-216b and Foxn3

**DOI:** 10.1101/2020.10.28.358069

**Authors:** Huanqing Zhang, Pei Zhuang, Ryan M. Welchko, Manhong Dai, Fan Meng, David L. Turner

## Abstract

The mammalian retina contains a complex mixture of different types of neurons. We find that the microRNA miR-216b is preferentially expressed in postmitotic retinal amacrine cells in the mouse retina, and expression of miR-216a/b and miR-217 in the retina depend in part on Ptf1a, a transcription factor required for amacrine cell differentiation. Surprisingly, ectopic expression of miR-216b, or the related miR-216a, can direct the formation of additional amacrine cells in the developing retina. In addition, we observe the loss of bipolar neurons in the retina after miR-216b expression. We identify the mRNA for the transcriptional regulator Foxn3 as a retinal target of miR-216b by Argonaute PAR-CLIP and reporter analysis. Inhibition of Foxn3 in the postnatal developing retina by RNAi also increases the formation of amacrine cells and reduces bipolar cell formation, while overexpression of Foxn3 inhibits amacrine cell formation prior to the expression of Ptf1a. Disruption of Foxn3 by CRISPR in embryonic retinal explants also reduces amacrine cell formation. Co-expression of Foxn3 can partially reverse the effects of ectopic miR-216b on retinal cell type formation. Our results identify Foxn3 as a novel regulator of interneuron formation in the developing retina and suggest that miR-216b likely regulates expression of Foxn3 and other genes in amacrine cells.
