## Supplemental Table S6 for "Regulation of retinal amacrine cell generation by miR-216b and Foxn3"

### Sheet: key
Supplemental Table S6
Regulation of retinal amacrine cell generation by miR-216b and Foxn3
H. Zhang, P. Zhuang, R. M. Welchko, M. Dai, F. Meng, & D. L. Turner
Sequences of oligonucleotides used as probes and primers

### Sheet: miRNA PCR primers
miRNA qRT-PCR primers
Poly(T) reverse transcription primer	5’-GCGAGCACAGAATTAATACGACTCACTATAGGTTTTTTTTTTTTVN-3’
miRNA universal reverse PCR primer	5'-GCGAGCACAGAATTAATACGACTCAC-3'
miR-216a-5p forward PCR primer	5'-TAATCTCAGCTGGCAACT-3'
miR-216b-5p forward PCR primer	5'-AAATCTCTGCAGGCAAAT-3'
miR-217-5p forward PCR primer	5'-TACTGCATCAGGAACTGA-3'
miR-183-5p forward PCR primer	5'-TATGGCACTGGTAGAATTCACT-3'
Snord68 (snoRNA MBII-202) forward PCR primer	5'-CTTTTGAACCCTTTTCCATCTG-3'

### Sheet: PCR primers
cloning primers	oligonucleotide sequence
mir-217-f-R1	atcgGAATTC ttggattgctttattaaataccttca
mir-217-r-Xba1	gtcaTCTAGA gaccaaaaacacatcacagca
mir-216b-f-R1	atcgGAATTC tcttgctcttgtgtttgaatcc
mir-216b-r-Xba1	gtcaTCTAGA AAGGGGTTTGATGCTTGATG
mir-216a-f-R1	atcgGAATCT ctagagcctccaagcacctc
mir-216a-r-Xba1	gtcaTCTAGA aactctcataggtctgcatgaaa
Foxn3-F-EcoR1	Atcgat GAATTC AATGGGTCCAGTCATGCCTGCCAGTAAGAAG
Foxn3-R-Xba1	atcgat TCTAGA CTCCTGACATGCTGAAACCAAATGGCC
Foxn4-F-EcoR1	ATCGAT GAATTC AATG ATAGAAAGTG GCATTTGGTC CAG
Foxn4-R-Xba1	ATCGAT TCTAGA CCGACAGCTCAAAGCAGAGCAATAG
mRNA qRT-PCR primers
gapdh-F	AGGTCGGTGTGAACGGATTTG
gapdh-R	TGTAGACCATGTAGTTGAGGTCA
foxn3-F	ATGCACCTACTGGGTGGAAG
foxn3-R	ATGCACCACAATGACCCTTT
Foxn3 CRISPR target site genomic PCR primers
Foxn3-184-F	TGGACTGAGTCAGCGTTACC
Foxn3-184-R	CATCGTCTAGGTCCTGCACA
Foxn3-535-F	ACTCGGACATGCCCTATGAT
Foxn3-535-R	CCTCTCTTTGTCCACTTTCTTGA
Foxn3-91-F	TTCTCCGGCTCATGACTTCT
Foxn3-91-R	CCCCCTCTTCTAATCGGATG
Foxn3-974-F	AGTTGCAGGATGCGGACTGA
Foxn3-974-R	CTGGTTCACTGTGGCTCTCA

### Sheet: shRNA
Foxn3 shRNAs	oligonucleotide sequence for cloning into SIBR vectors (duplexes)
Foxn3-195a	GCTGTCTAATCGGATGTCGGGCAGAGTTTTGGCCTCTGACTGACTCTGCCGAGTCCGATTAGAC
Foxn3-195b	TCCTGTCTAATCGGACTCGGCAGAGTCAGTCAGAGGCCAAAACTCTGCCCGACATCCGATTAGA
Foxn3-635a	GCTGTTTGTCTATACTCTGGGTCGATTTTTGGCCTCTGACTGAATCGACCTGGTATAGACAAAC
Foxn3-635b	TCCTGTTTGTCTATACCAGGTCGATTCAGTCAGAGGCCAAAAATCGACCCAGAGTATAGACAAA

### Sheet: sgRNA
Foxn3 sgRNAs	oligonucleotide sequence for cloning into Cas9 vectors (duplexes)
Foxn3_p91a	caccgGTCCAGTCATGCCTGCCAGT
Foxn3_p91b	aaacACTGGCAGGCATGACTGGACc
Foxn3_p974a	caccgGGTCAGTGGCGATCCGAAGG
Foxn3_p974b	aaacCCTTCGGATCGCCACTGACCc
Foxn3_m184a	caccgATGTCGGGCAGAGGGAAGTC
Foxn3_m184b	aaacGACTTCCCTCTGCCCGACATc
Foxn3_p535a	caccgATTTTGCAAATGCACCTACT
Foxn3_p535b	aaacAGTAGGTGCATTTGCAAAATc

### Sheet: miRNA ISH RNA probes
Probe	RNA oligonucleotide
miR216b-as	[Flc]CACAUUUGCCUGCAGAGAUU[Flc]
miR216a-as	[Flc]CACAGUUGCCAGCUGAGAUU[Flc]
miR217-as	[Flc]AGUCAGUUCCUGAUGCAGUA[Flc]
[Flc]= 5' and 3' fluorescein modifications

### Sheet: HCR ISH mRNA split probes
in situ HCR split probe name	oligonucleotide sequence
Foxn3
even set	probe half initiator even
Foxn3_v3B3_2	TTCAATGACAAGTTGTGTCTCACTGttCCACTCAACTTTAACCCG
Foxn3_v3B3_4	TGACCCTTTCCCAATACTCTGACTCttCCACTCAACTTTAACCCG
Foxn3_v3B3_6	GATAAGCCTGAGGAGTAGGAGGTGGttCCACTCAACTTTAACCCG
Foxn3_v3B3_8	CCGTTTCTCTTGAAGAAGGTACTGCttCCACTCAACTTTAACCCG
Foxn3_v3B3_10	ACAGCCCTCGACTCAGAACCCTCGCttCCACTCAACTTTAACCCG
Foxn3_v3B3_12	GATGCTATTCCTTATGGCTGCCGTCttCCACTCAACTTTAACCCG
Foxn3_v3B3_14	GTAGTTGTGGTCCTCCTTCGGATCGttCCACTCAACTTTAACCCG
Foxn3_v3B3_16	TGGTCGTCGGCTGAGGAGGAGGAAGttCCACTCAACTTTAACCCG
Foxn3_v3B3_18	CTTCCTTCGGGCTGGGTTTCCGGTCttCCACTCAACTTTAACCCG
Foxn3_v3B3_20	TTCCTGGCCTTGGCGAAGTGCTGGCttCCACTCAACTTTAACCCG
Foxn3_v3B3_22	ATCTCCTCGTCATCGCTCTCGGGCGttCCACTCAACTTTAACCCG
Foxn3_v3B3_24	GGCCGTCCGATTGGTGATGTTGTTCttCCACTCAACTTTAACCCG
Foxn3_v3B3_26	CACACAGCAAGGCCGATGGCATTTGttCCACTCAACTTTAACCCG
Foxn3_v3B3_30	AGTAGAACGCTCGCTCGCTCGCTCGttCCACTCAACTTTAACCCG
Foxn3_v3B3_32	GAACCCTCACGCTGAGAGAGCCCAGttCCACTCAACTTTAACCCG
Foxn3_v3B3_34	CTTGTTGGGTGCCAGAGGTTTGTGGttCCACTCAACTTTAACCCG
Foxn3_v3B3_36	TTTGGACTTGGTAAGTTGACAGCAGttCCACTCAACTTTAACCCG
Foxn3_v3B3_40	AGACAGCCGTGTGGGGTTTGCATCGttCCACTCAACTTTAACCCG
Foxn3_v3B3_42	GCATCTTGTCACCTCTGAAAGGGGCttCCACTCAACTTTAACCCG
Foxn3_v3B3_44	GTATAAGATAGTTCTCCAGATCTCCttCCACTCAACTTTAACCCG
odd set	probe half initiator odd
Foxn3_v3B3_1	GTCCCTGCCTCTATATCTttTTCTTCCACCCAGTAGGTGCATTTG
Foxn3_v3B3_3	GTCCCTGCCTCTATATCTttCTCTTTGTCCACTTTCTTGAAACAC
Foxn3_v3B3_5	GTCCCTGCCTCTATATCTttGGTAAGGTGTCTTTTTCAGAGCCTG
Foxn3_v3B3_7	GTCCCTGCCTCTATATCTttGGCCAGATGGGTGGACCTGATGTGC
Foxn3_v3B3_9	GTCCCTGCCTCTATATCTttCATTTTGTATCACTCCTGGAGAAAC
Foxn3_v3B3_11	GTCCCTGCCTCTATATCTttCCCAATGGGAGTGATTGGTAACGGC
Foxn3_v3B3_13	GTCCCTGCCTCTATATCTttACTGACCACTGGGGAGCCACATGGG
Foxn3_v3B3_15	GTCCCTGCCTCTATATCTttGAGATGGAGTCGCTGGTGGGAGAGG
Foxn3_v3B3_17	GTCCCTGCCTCTATATCTttCCTCCTCTGGTTCACTGTGGCTCTC
Foxn3_v3B3_19	GTCCCTGCCTCTATATCTttTTCTTGTGCTGGGATGCGTATCCGC
Foxn3_v3B3_21	GTCCCTGCCTCTATATCTttTTCTCCGTGCGTCTCTTTTTGAGGG
Foxn3_v3B3_23	GTCCCTGCCTCTATATCTttACAGGACCGAATCCCTGCTAAGTGC
Foxn3_v3B3_25	GTCCCTGCCTCTATATCTttGTACCTTGGGATGCCAGGGCCAGAG
Foxn3_v3B3_29	GTCCCTGCCTCTATATCTttGCTGCTCCATCCAACCCCTTGATGG
Foxn3_v3B3_31	GTCCCTGCCTCTATATCTttTGCGGGTAAATCTAGCCTGCCCTAG
Foxn3_v3B3_33	GTCCCTGCCTCTATATCTttAACACACCCGTGCTCTCATCTAACC
Foxn3_v3B3_35	GTCCCTGCCTCTATATCTttACCAAAGCGTGGCTCAGGGTTCCAG
Foxn3_v3B3_39	GTCCCTGCCTCTATATCTttAGAAGCCCCCTGCCACAAACAGTGC
Foxn3_v3B3_41	GTCCCTGCCTCTATATCTttCTGCCCCTTCAGAAAAAATGAACCG
Foxn3_v3B3_43	GTCCCTGCCTCTATATCTttGAGATCAGAAAAGTAAATCACACAC
Foxn4
even set	probe half initiator even
Foxn4_v3B1_2	TGTATTCCTGTGGAGAGCAGTGGTGtaGAAGAGTCTTCCTTTACG
Foxn4_v3B1_4	TCTGCTGCAGTCGAGGCACGTCCACtaGAAGAGTCTTCCTTTACG
Foxn4_v3B1_6	CCTGGGTGTGGATGTGTCACACCTGtaGAAGAGTCTTCCTTTACG
Foxn4_v3B1_8	GCTTGGGGTAGTGTTTGGGGTGTGGtaGAAGAGTCTTCCTTTACG
Foxn4_v3B1_10	GCTGGTGGTGCAGAGGCACTGACTGtaGAAGAGTCTTCCTTTACG
Foxn4_v3B1_12	TGTGTTCATGTCACTGTTGATGTTGtaGAAGAGTCTTCCTTTACG
Foxn4_v3B1_14	AAGCGGGGAGTCTCCAAAGGCCTCCtaGAAGAGTCTTCCTTTACG
Foxn4_v3B1_16	TGCACATCAGGGAAGGACTGGTCACtaGAAGAGTCTTCCTTTACG
Foxn4_v3B1_18	GACAGCTCAAAGCAGAGCAATAGGCtaGAAGAGTCTTCCTTTACG
Foxn4_v3B1_24	GAGGCATAGTCAGAGGTTCCTCTCCtaGAAGAGTCTTCCTTTACG
Foxn4_v3B1_26	TCTGGACACCCTAGGAGCAAGGGGCtaGAAGAGTCTTCCTTTACG
Foxn4_v3B1_28	GTTAGGTTTGCTGAGCAGTGGGGAGtaGAAGAGTCTTCCTTTACG
Foxn4_v3B1_30	AATAGGAAAATGATGGGGTGCTACCtaGAAGAGTCTTCCTTTACG
Foxn4_v3B1_32	ACCACAGTCCTCCCCAAACTTGATGtaGAAGAGTCTTCCTTTACG
Foxn4_v3B1_34	CACTGGTGCTACAAAGAGTGGTGAGtaGAAGAGTCTTCCTTTACG
Foxn4_v3B1_36	GAGGGTAGTGTGAGGACAGACATAGtaGAAGAGTCTTCCTTTACG
Foxn4_v3B1_38	CTGCCTGCTGGGTCTTCTGAACAACtaGAAGAGTCTTCCTTTACG
Foxn4_v3B1_40	GACCTGAAAGATGGCCCCTGATGACtaGAAGAGTCTTCCTTTACG
Foxn4_v3B1_42	CACTACCCGGACACGGGGTCTTCACtaGAAGAGTCTTCCTTTACG
Foxn4_v3B1_44	TGAGGAGCCGCTGGACTTGGTTTCCtaGAAGAGTCTTCCTTTACG
odd set	probe half initiator odd
Foxn4_v3B1_1	GAGGAGGGCAGCAAACGGaaTGTGCCCCGAGCTTCTGATCATTTC
Foxn4_v3B1_3	GAGGAGGGCAGCAAACGGaaCCGTGAGCCAGGACAGCGACTGAAG
Foxn4_v3B1_5	GAGGAGGGCAGCAAACGGaaCTGCCCAGGTCTATCCGCCCATTTG
Foxn4_v3B1_7	GAGGAGGGCAGCAAACGGaaCCTGAGACGCATGCATTGCCCCGTG
Foxn4_v3B1_9	GAGGAGGGCAGCAAACGGaaGGGACAGGGTCATCAGTGGCTTTGG
Foxn4_v3B1_11	GAGGAGGGCAGCAAACGGaaGAAGTCCCCAGGAACCCTACCCATG
Foxn4_v3B1_13	GAGGAGGGCAGCAAACGGaaCGTGTCTAGGCTGAAGCTGTCCTCC
Foxn4_v3B1_15	GAGGAGGGCAGCAAACGGaaTTGCCAGAGACAGGGGTCAGGCTTG
Foxn4_v3B1_17	GAGGAGGGCAGCAAACGGaaGTTCCCTGGTGTACCCAGGTACTGC
Foxn4_v3B1_23	GAGGAGGGCAGCAAACGGaaGGAGAATGTGTGTGCTCAGAGTTTC
Foxn4_v3B1_25	GAGGAGGGCAGCAAACGGaaAAGTCTATGGCGGAGGTTAATCATG
Foxn4_v3B1_27	GAGGAGGGCAGCAAACGGaaTAACATGGGTCTCTTTTTAGGGATC
Foxn4_v3B1_29	GAGGAGGGCAGCAAACGGaaGTCACCAAAGTGCTCGCTCGCTCTC
Foxn4_v3B1_31	GAGGAGGGCAGCAAACGGaaATGGTACCTCCTCTCCCGTATATCC
Foxn4_v3B1_33	GAGGAGGGCAGCAAACGGaaCTCGAGCCCAAGGTTCCCATCTTCC
Foxn4_v3B1_35	GAGGAGGGCAGCAAACGGaaAAGAAGAGGCAGCGGGCACCGACAG
Foxn4_v3B1_37	GAGGAGGGCAGCAAACGGaaGGGGTTGTGAACTCTCAGGCATGGG
Foxn4_v3B1_39	GAGGAGGGCAGCAAACGGaaGACCTCACGCTGCCCTTACAGATGG
Foxn4_v3B1_41	GAGGAGGGCAGCAAACGGaaTTAAACTGCATGACTTTCTGAGGGC
Foxn4_v3B1_43	GAGGAGGGCAGCAAACGGaaCTTCTCGAAGCACTTGTTCAGGGAC
Foxn3 probes detected with hairpin amplifier set B3 labeled with Alexa-488 (Molecular Instruments)
Foxn4 probes detected with hairpin amplifier set B1 labeled with Alexa-647 (Molecular Instruments)
